# Rapid and scalable *in vitro* production of single-stranded DNA

**DOI:** 10.1101/558429

**Authors:** Dionis Minev, Richard Guerra, Jocelyn Y. Kishi, Cory Smith, Elisha Krieg, Khaled Said, Amanda Hornick, Hiroshi M. Sasaki, Gabriel Filsinger, Brian J. Beliveau, Peng Yin, George M. Church, William M. Shih

**Author notes:** denotes equal contribution (Dionis Minev, Richard Guerra, Jocelyn Y. Kishi, Cory Smith). Current Address: Department of Genome Sciences, University of Washington, Seattle, Washington, USA.

## Abstract

We present a rapid, scalable, user-friendly method for *in vitro* production of high-purity single-stranded DNA (ssDNA) ranging from 89–3315 nucleotides in length. PCR with a forward primer bearing a methanol-responsive polymer generates a tagged amplicon that enables selective precipitation of the modified strand under denaturing conditions. We demonstrate that the recovered ssDNA can be used for CRISPR/Cas9 homology-directed repair in human cells, DNA-origami folding, and fluorescent in situ hybridization.
