## Supplementary Sequences for "Rapid and scalable *in vitro* production of single-stranded DNA"

### Sheet: Sheet1
Sequence name	Use	Length	Fwd primer	Rev primer	Sequence
109mer	Fig1	109	/5Acryd/CACAC/ideoxyU/TGCTA/ideoxyU/ACCGTCA/3deoxyU/	AGAGTAGCATCGTAATTAGG	CACACTTGCTATACCGTCATTCAATTGCTCCACCGGCATCAAGCAGCAGGGAACAAGCAATGGACCAGGGGGCATTGATGAGGAAGCTTCCTAATTACGATGCTACTCT
89mer	Fig1	89	/5Acryd/CACAC/ideoxyU/TGCTA/ideoxyU/ACCGTCA/3deoxyU/	AGAGTAGCATCGTAATTAGG	AGAGTAGCATCGTAATTAGGAAGCTTCCTCATCAATGCCCCCTGGTCCATTGCTTGTTCCCTGCTGCTTGATGCCGGTGGAGCAATTGA
240mer	Fig1	240	/5Acryd/CACAC/ideoxyU/TGCTA/ideoxyU/ACCGTCA/3deoxyU/	AGTAAGGTCAAGGTTGTACG	CACACTTGCTATACCGTCATGACCTGACACTGTTGCACGTTTGGAATCTCATAGGCCAACAAAGCTAAACCAATGCTTCTGGGCAGGAACATATGCTTACATCCAAGCTTCCTAATTACGATGCTACTCTGTGTTTAGGGTGAAGAGGTACCTCACTATGGATTCCGTGACTCCCCTCCTGTCGGTTAGTTCCCTACGAACCCTGACTATTGGAAAGCTTCGTACAACCTTGACCTTACT
220mer	Fig1	220	/5Acryd/CACAC/ideoxyU/TGCTA/ideoxyU/ACCGTCA/3deoxyU/	AGTAAGGTCAAGGTTGTACG	AGTAAGGTCAAGGTTGTACGAAGCTTTCCAATAGTCAGGGTTCGTAGGGAACTAACCGACAGGAGGGGAGTCACGGAATCCATAGTGAGGTACCTCTTCACCCTAAACACAGAGTAGCATCGTAATTAGGAAGCTTGGATGTAAGCATATGTTCCTGCCCAGAAGCATTGGTTTAGCTTTGTTGGCCTATGAGATTCCAAACGTGCAACAGTGTCAGGTC
366mer	Fig1	366	/5Acryd/CACAC/ideoxyU/TGCTA/ideoxyU/ACCGTCA/3deoxyU/	AGTATGTAGAAGCGAAGGTG	CACACTTGCTATACCGTCATGAGATGAACATTCACGGGTTCACCCAAGACCCTCTCAGTTGCGACCACGATATCCCTGTTGAATCGATACTCGGTAGTAGACGAAAGCTTCCTAATTACGATGCTACTCTTGTGTCGGTTCGCTACACGAGTCCAGACCAAGGGGAACAGGGAGGCAATGAGACTTGATTCCACTGTTGGGATGGACCACTGTTAAGCTTCGTACAACCTTGACCTTACTTTTTTTTTTATGTGCCCTGACGTTCTGGATTCCTCCTTGGTATCGAGTCATTGTTGGGGTATAATGCGAGACACACATGACCCTGTGCTCACTTTTTTTTAAGCTTCACCTTCGCTTCTACATACT
346mer	Fig1	346	/5Acryd/CACAC/ideoxyU/TGCTA/ideoxyU/ACCGTCA/3deoxyU/	AGTATGTAGAAGCGAAGGTG	AGTATGTAGAAGCGAAGGTGAAGCTTAAAAAAAAGTGAGCACAGGGTCATGTGTGTCTCGCATTATACCCCAACAATGACTCGATACCAAGGAGGAATCCAGAACGTCAGGGCACATAAAAAAAAAAGTAAGGTCAAGGTTGTACGAAGCTTAACAGTGGTCCATCCCAACAGTGGAATCAAGTCTCATTGCCTCCCTGTTCCCCTTGGTCTGGACTCGTGTAGCGAACCGACACAAGAGTAGCATCGTAATTAGGAAGCTTTCGTCTACTACCGAGTATCGATTCAACAGGGATATCGTGGTCGCAACTGAGAGGGTCTTGGGTGAACCCGTGAATGTTCATCTC
874mer	Fig1	874	/5Acryd/CACAC/ideoxyU/TGCTA/ideoxyU/ACCGTCA/3deoxyU/	TCTCGACACAAATCTTCCTG	CACACTTGCTATACCGTCATATCATAAGAACCCACTGCAAAGCCGGATCCCATTTTTTTTTCTCTCAGGTTGTGGTGATCGTGGTAGCTTGCATCATAGAACCCTAGCTGTAACTATTGGGCATGTGACTCTGGATGTAATCGGTAGTCGAAGATGTTGCAACGAAGGTTCAGGAAGACCCGAATAGTAGGCTCACTTGTGACAGCGATTAAATCCGGCGAACTAACTGGTCCTCTGAAGTACTGAGCACACCTTTGGTCGAAGCACTATATCGGGTCCATCGATCCCACATCAGAGACATCAACAATTCAGGCCAGGGACAAGTTTACGGGCATTAAACGGGTTTCTCTAATGCGAGCGTCGACTCTCAAGGGTGCACAATTATGAGGGTTTGGCAAT…
854mer	Fig1	854	/5Acryd/CACAC/ideoxyU/TGCTA/ideoxyU/ACCGTCA/3deoxyU/	TCTCGACACAAATCTTCCTG	TCTCGACACAAATCTTCCTGAATTCTAAAGTCGTAAGGGTGTCACGCAAGGATCCATGAAAAAAAATTGCTGAATGCAGAGGCTTTGTACCCTAGTCCTCACAGGCGTTAACATATACGGCTGGTAATTTCGCACGGTTCATCTGGCACTCGAACAAATCTCTTCCCACCTCCCTTCTGGTCGCATGTTACCTGTACCGTACGGGTTTGTGAGTTTGTTGACGTTGCGACTAAACCATGGCGTAGAAATTGACCGACGGGCTCTCAGATCAGCCTGATCACCTACGTTGCTTAGCCAGGAATTATTTGGCAAGAGAAAGGCAATGAGAGCAGGAACACAGTCCATGACGTCTTCGGTCAGTCGTACAGGATTTCGCCTTTGACAAACTTGCAGAGCCCA…
3115mer	Fig1	3115	/5Acryd/CACAC/ideoxyU/TGCTA/ideoxyU/ACCGTCA/3deoxyU/	TCTCGACACAAATCTTCCTG	CACACTTGCTATACCGTCATATCATAAGAACCCACTGCAAAGCCGGATCCCATTTTTTTTTGACATAGCATTGGAACACGACGATCAGTGCAGGATTCATCACACGTTTCGCTCGAACTCTCAACTGACACCCAATGGTTCCCAAGTTGCATGACCTTCAGATACTCGTATACGGTCCGGAACATTAAGCACTTATTACGCATGACAGGGCTTTGCTGCTGTTCTAAATGTCGGAGGCTAATATCGTCCTTTGTCGTACCATGAGCAGGAATCAAGAACGGTAGGGTAGCAGGAATCATACTCGTCAGCATTGCCATTCAGATGACAGGAGGAACACAAACACACTTTAGCCCATACTCGTACTTCTTGTATCGTCCCAGCATTGACTCACAGCGTGAT…
3095mer	Fig1	3095	/5Acryd/CACAC/ideoxyU/TGCTA/ideoxyU/ACCGTCA/3deoxyU/	TCTCGACACAAATCTTCCTG	TCTCGACACAAATCTTCCTGAATTCTAAAGTCGTAAGGGTGTCACGCAAGGATCCATGAAAAAAAAAGGCTGCGTAAACTACAGTACAGTTGTGGGTCAGATAACCTCCGAATAAGGCTACGTAGTTGCTATGCAGCGCTAGTTGAGATTTGCGACAACCGAGATATGGGCACGTGAATACACACTGATGAGGTGGGTAAGCTCTAGAAGCCCTTCACTCGCCACGGAGCTAAGAGGCATCAGTCCTTATCCATGCCTCTGAGTGACATGACACGTCCTTCTTCGGATGTCAGTTCCCAGAGTAGGAATGTACCTATGGCTTGGGGAACTCTCCGTCGTCTCGTGTTGAGATGACGCTCCTCCGAAAGTTTAGCTCAAGGATGGACAGTCTCTGAAGGG…
Template for 109mer	Template for 109mer	303	-	-	CACACTTGCTATACCGTCATTCAATTGCTCCACCGGCATCAAGCAGCAGGGAACAAGCAATGGACCAGGGGGCATTGATGAGGAAGCTTCCTAATTACGATGCTACTCTTTTAATTAATAAGTTTCCTGACGTGGGTTTTCTGGTCGACGAGCCCTTAGATGTCACCCCAACAAGCTTCGTACAACCTTGACCTTACTTTTTTTTTATTGAGGTGAGGTCGCTTTCGCCGATTAGTCAGTTCTTGCCTATTCGCATGCATGTGATGGACTTTTTTTTAAGCTTCACCTTCGCTTCTACATACT
Template for 240mer and 366mer	Template for 240mer and 366mer	366	-	-	CACACTTGCTATACCGTCATGAGATGAACATTCACGGGTTCACCCAAGACCCTCTCAGTTGCGACCACGATATCCCTGTTGAATCGATACTCGGTAGTAGACGAAAGCTTCCTAATTACGATGCTACTCTTGTGTCGGTTCGCTACACGAGTCCAGACCAAGGGGAACAGGGAGGCAATGAGACTTGATTCCACTGTTGGGATGGACCACTGTTAAGCTTCGTACAACCTTGACCTTACTTTTTTTTTTATGTGCCCTGACGTTCTGGATTCCTCCTTGGTATCGAGTCATTGTTGGGGTATAATGCGAGACACACATGACCCTGTGCTCACTTTTTTTTAAGCTTCACCTTCGCTTCTACATACT
Template for 874mer	Template for 874mer	874	-	-	CACACTTGCTATACCGTCATATCATAAGAACCCACTGCAAAGCCGGATCCCATTTTTTTTTCTCTCAGGTTGTGGTGATCGTGGTAGCTTGCATCATAGAACCCTAGCTGTAACTATTGGGCATGTGACTCTGGATGTAATCGGTAGTCGAAGATGTTGCAACGAAGGTTCAGGAAGACCCGAATAGTAGGCTCACTTGTGACAGCGATTAAATCCGGCGAACTAACTGGTCCTCTGAAGTACTGAGCACACCTTTGGTCGAAGCACTATATCGGGTCCATCGATCCCACATCAGAGACATCAACAATTCAGGCCAGGGACAAGTTTACGGGCATTAAACGGGTTTCTCTAATGCGAGCGTCGACTCTCAAGGGTGCACAATTATGAGGGTTTGGCAAT…
Template for 3115mer	Template for 3115mer	3115	-	-	CACACTTGCTATACCGTCATATCATAAGAACCCACTGCAAAGCCGGATCCCATTTTTTTTTGACATAGCATTGGAACACGACGATCAGTGCAGGATTCATCACACGTTTCGCTCGAACTCTCAACTGACACCCAATGGTTCCCAAGTTGCATGACCTTCAGATACTCGTATACGGTCCGGAACATTAAGCACTTATTACGCATGACAGGGCTTTGCTGCTGTTCTAAATGTCGGAGGCTAATATCGTCCTTTGTCGTACCATGAGCAGGAATCAAGAACGGTAGGGTAGCAGGAATCATACTCGTCAGCATTGCCATTCAGATGACAGGAGGAACACAAACACACTTTAGCCCATACTCGTACTTCTTGTATCGTCCCAGCATTGACTCACAGCGTGAT…
200mer	CRISPR	200	CGACCACATGAAGCAGCACGACTTCTTC	/5Acryd/CCAGCTTGTGCCCCAGGATGTTG	CGACCACATGAAGCAGCACGACTTCTTCAAGTCCGCCATGCCCGAAGGCTACGTCCAGGAGCGCACCATCTTCTTCAAGGACGACGGCAACTACAAGACCCGCGCCGAGGTGAAGTTCGAGGGCGACACCCTGGTGAACCGCATCGAGCTGAAGGGCATCGACTTCAAGGAGGACGGCAACATCCTGGGGCACAAGCTGG
400mer	CRISPR	370	CCTGGCCCACCCTCGTGAC	/5Acryd/GCGAGCTGCACGCTGCC	CCTGGCCCACCCTCGTGACCACCCTGACCTACGGCGTGCAGTGCTTCAGCCGCTACCCCGACCACATGAAGCAGCACGACTTCTTCAAGTCCGCCATGCCCGAAGGCTACGTCCAGGAGCGCACCATCTTCTTCAAGGACGACGGCAACTACAAGACCCGCGCCGAGGTGAAGTTCGAGGGCGACACCCTGGTGAACCGCATCGAGCTGAAGGGCATCGACTTCAAGGAGGACGGCAACATCCTGGGGCACAAGCTGGAGTACAACTACAACAGCCACAACGTCTATATCATGGCCGACAAGCAGAAGAACGGCATCAAGGTGAACTTCAAGATCCGCCACAACATCGAGGACGGCAGCGTGCAGCTCGC
600mer	CRISPR	615	CGAGGAGCTGTTCACCGGGG	/5Acryd/TTGCTCAGGGCGGACTGGG	CGAGGAGCTGTTCACCGGGGTGGTGCCCATCCTGGTCGAGCTGGACGGCGACGTAAACGGCCACAAGTTCAGCGTGTCCGGCGAGGGCGAGGGCGATGCCACCTACGGCAAGCTGACCCTGAAGTTCATCTGCACCACCGGCAAGCTGCCCGTGCCCTGGCCCACCCTCGTGACCACCCTGACCTACGGCGTGCAGTGCTTCAGCCGCTACCCCGACCACATGAAGCAGCACGACTTCTTCAAGTCCGCCATGCCCGAAGGCTACGTCCAGGAGCGCACCATCTTCTTCAAGGACGACGGCAACTACAAGACCCGCGCCGAGGTGAAGTTCGAGGGCGACACCCTGGTGAACCGCATCGAGCTGAAGGGCATCGACTTCAAGGAGGACGGCAACATCCT…
800mer	CRISPR	805	GGGAGACCCAAGCTGGCTAGGT	/5Acryd/TCGACGCGGCCGCTTTACTTG	GGGAGACCCAAGCTGGCTAGGTAAGCTTGATATCGAATTCCTGCAGCCCGGGGGATCCACCGGTCGCCACCATGGTGAGCAAGGGCGAGGAGCTGTTCACCGGGGTGGTGCCCATCCTGGTCGAGCTGGACGGCGACGTAAACGGCCACAAGTTCAGCGTGTCCGGCGAGGGCGAGGGCGATGCCACCTACGGCAAGCTGACCCTGAAGTTCATCTGCACCACCGGCAAGCTGCCCGTGCCCTGGCCCACCCTCGTGACCACCCTGACCTACGGCGTGCAGTGCTTCAGCCGCTACCCCGACCACATGAAGCAGCACGACTTCTTCAAGTCCGCCATGCCCGAAGGCTACGTCCAGGAGCGCACCATCTTCTTCAAGGACGACGGCAACTACAAGACCC…
1000mer	CRISPR	975	TTCATTCTCAAGCCTCAGACAGTGGTTC	/5Acryd/TTATTCCAAGCGGCTTCGGCC	TTCATTCTCAAGCCTCAGACAGTGGTTCAAAGTTTTTTTCTTCCATTTCAGGTGTCGTGAGGAATTAGCTTGGTACTAATACGACTCACTATAGGGAGACCCAAGCTGGCTAGGTAAGCTTGATATCGAATTCCTGCAGCCCGGGGGATCCACCGGTCGCCACCATGGTGAGCAAGGGCGAGGAGCTGTTCACCGGGGTGGTGCCCATCCTGGTCGAGCTGGACGGCGACGTAAACGGCCACAAGTTCAGCGTGTCCGGCGAGGGCGAGGGCGATGCCACCTACGGCAAGCTGACCCTGAAGTTCATCTGCACCACCGGCAAGCTGCCCGTGCCCTGGCCCACCCTCGTGACCACCCTGACCTACGGCGTGCAGTGCTTCAGCCGCTACCCCGACCACA…
EGIP	Template for CRISPR donor DNAs	10288	-	-	GTCGACGGATCGGGAGATCTCCCGATCCCCTATGGTGCACTCTCAGTACAATCTGCTCTGATGCCGCATAGTTAAGCCAGTATCTGCTCCCTGCTTGTGTGTTGGAGGTCGCTGAGTAGTGCGCGAGCAAAATTTAAGCTACAACAAGGCAAGGCTTGACCGACAATTGCATGAAGAATCTGCTTAGGGTTAGGCGTTTTGCGCTGCTTCGCGATGTACGGGCCAGATATACGCGTTGACATTGATTATTGACTAGTTATTAATAGTAATCAATTACGGGGTCATTAGTTCATAGCCCATATATGGAGTTCCGCGTTACATAACTTACGGTAAATGGCCCGCCTGGCTGACCGCCCAACGACCCCCGCCCATTGACGTCAATAATGACGTATGTTCCCA…
p3315	Origami	3315	TCCGCTGAAACTGTTGAAAG	/5Acryd/GCAGAAGA/ideoxyU/AAAACAGAGGTGAG	TCCGCTGAAACTGTTGAAAGTTGTTTAGCAAAATCCCATACAGAAAATTCATTTACTAACGTCTGGAAAGACGACAAAACTTTAGATCGTTACGCTAACTATGAGGGCTGTCTGTGGAATGCTACAGGCGTTGTAGTTTGTACTGGTGACGAAACTCAGTGTTACGGTACATGGGTTCCTATTGGGCTTGCTATCCCTGAAAATGAGGGTGGTGGCTCTGAGGGTGGCGGTTCTGAGGGTGGCGGTTCTGAGGGTGGCGGTACTAAACCTCCTGAGTACGGTGATACACCTATTCCGGGCTATACTTATATCAACCCTCTCGACGGCACTTATCCGCCTGGTACTGAGCAAAACCCCGCTAATCCTAATCCTTCTCTTGAGGAGTCTCAGCCTCTTAAT…
p7308	Origami template	7308	-	-	AATGCTACTACTATTAGTAGAATTGATGCCACCTTTTCAGCTCGCGCCCCAAATGAAAATATAGCTAAACAGGTTATTGACCATTTGCGAAATGTATCTAATGGTCAAACTAAATCTACTCGTTCGCAGAATTGGGAATCAACTGTTATATGGAATGAAACTTCCAGACACCGTACTTTAGTTGCATATTTAAAACATGTTGAGCTACAGCATTATATTCAGCAATTAAGCTCTAAGCCATCCGCAAAAATGACCTCTTATCAAAAGGAGCAATTAAAGGTACTCTCTAATCCTGACCTGTTGGAGTTTGCTTCCGGTCTGGTTCGCTTTGAAGCTCGAATTAAAACGCGATATTTGAAGTCTTTCGGGCTTCCTCTTAATCTTTTTGATGCAATCCGC…
